# *In-silico* analysis of SARS-CoV-2 genomes: Insights from SARS encoded non-coding RNAs

**DOI:** 10.1101/2020.03.31.018499

**Authors:** Neha Periwal, Sankritya Sarma, Pooja Arora, Vikas Sood

**Affiliations:** Department of Biochemistry, Jamia Hamdard, New Delhi- 110062, India; Department of Zoology, Hansraj College, University of Delhi, North Campus, Delhi-110007, India

**Keywords:** Coronavirus, SARS-CoV-2, miRNAs, Non-coding RNAs

## Abstract

Recently a novel coronavirus (SARS-CoV-2) emerged from Wuhan, China and has infected more than 571000 people leading to more than 26000 deaths. Since SARS-CoV-2 genome sequences show similarity with those of SARS, we sought to analyze all the available SARS-CoV-2 genomes based on the insights obtained from SARS genome specifically focusing on non-coding RNAs. Here, results are presented from the dual approach i.e identifying host encoded miRNAs that might regulate viral pathogenesis as well as identifying viral encoded miRNAs that might regulate host cell signaling pathways and aid in viral pathogenesis. Analysis utilizing first approach resulted in the identification of 10 host encoded miRNAs that could target the genome of both the viruses (SARS-CoV-2 and SARS reference genome). Interestingly our analysis revealed that there is significantly higher number of host miRNAs that could target SARS-CoV-2 genome as compared to the SARS reference genome. Results from second approach involving SARS-CoV-2 and SARS reference genome identified a set of virus encoded miRNAs which might regulate host signaling pathways. Our analysis further identified a similar “GA” rich motif in SARS-CoV-2 genome that was shown to play a vital role in lung pathogenesis during severe SARS infections. Hence, we successfully identified human and virus encoded miRNAs that might regulate pathogenesis of both these coronaviruses and the fact that more number of host miRNAs could target SARS-CoV-2 genomes possibly reveal as to why this virus follows mild pathogenesis in healthy individuals. We identified non-coding sequences in SARS-CoV-2 genomes that were earlier reported to contribute towards SARS pathology. The study provides insights into the overlapping sequences among these viruses for their effective inhibition as well as identifying new drug targets that could be used for development of new antivirals.
