## Supplemental table 1 for "*In-silico* analysis of SARS-CoV-2 genomes: Insights from SARS encoded non-coding RNAs"

### Sheet: 52 genomes of Wuhan
Genome
MN908947.3
NC_045512.2
MT019529.1
MT019531.1
MT007544.1
MN975262.1
MN996528.1
MT019532.1
MT019530.1
MN994468.1
MT019533.1
MN985325.1
MN988713.1
MN994467.1
MN997409.1
MT020880.1
MT020881.1
MT027062.1
MT027063.1
MT027064.1
MN988668.1
MN988669.1
LR757995.1
LR757996.1
LR757998.1
MN996531.1
MN996530.1
MN996529.1
MT020781.1
MN938384.1
MN996527.1
MT039890.1
MT049951.1
MT039888.1
MT044257.1
MT039887.1
MT066175.1
MT066176.1
MT044258.1
MT039873.1
MT072688.1
MT093631.1
MT093571.1
MT123291.1
LC528232.1
LC528233.1
MT123290.1
MT106052.1
MT106053.1
MT106054.1
MT118835.1
MT126808.1
