## Supplemental table 3 for "*In-silico* analysis of SARS-CoV-2 genomes: Insights from SARS encoded non-coding RNAs"

### Sheet: common_miRNA_against_both_forwa
hsa-miR-15b-5p
hsa-miR-15a-5p
hsa-miR-195-5p
hsa-miR-16-5p
hsa-miR-497-5p
hsa-miR-424-5p
hsa-miR-6838-5p
hsa-miR-196a-1-3p
hsa-miR-451b
hsa-miR-505-3p
hsa-miR-4524b-5p
hsa-miR-4524a-5p
hsa-miR-585-5p
hsa-miR-545-3p
hsa-miR-503-5p
hsa-miR-4310
hsa-miR-4282
hsa-miR-153-3p
hsa-miR-3065-3p
hsa-miR-4775
hsa-miR-3613-5p
hsa-miR-302c-5p
hsa-miR-21-3p
hsa-miR-3925-5p
hsa-miR-3973
hsa-miR-122b-3p
hsa-miR-409-3p
hsa-miR-449b-3p
hsa-miR-493-5p
hsa-miR-107
hsa-miR-103a-3p
hsa-miR-3123
hsa-miR-497-3p
hsa-miR-4288
hsa-miR-33a-3p
hsa-miR-548t-3p
hsa-miR-548ap-3p
hsa-miR-548aa
hsa-miR-4703-5p
hsa-miR-653-5p
hsa-miR-548p
hsa-miR-3942-5p
hsa-miR-3120-3p
hsa-miR-664b-3p
hsa-miR-579-3p
hsa-miR-936
hsa-miR-3680-3p
hsa-miR-6844
hsa-miR-28-3p
hsa-miR-7157-5p
hsa-miR-4642
hsa-miR-4452
hsa-miR-29c-3p
hsa-miR-29b-3p
hsa-miR-29a-3p
hsa-miR-5682
hsa-miR-3182
hsa-miR-6835-3p
hsa-miR-1305
hsa-miR-222-5p
hsa-miR-1226-3p
hsa-miR-3692-3p
hsa-miR-2054
hsa-miR-3912-5p
hsa-miR-548g-3p
hsa-miR-7159-5p
hsa-miR-30e-5p
hsa-miR-30d-5p
hsa-miR-30c-5p
hsa-miR-30b-5p
hsa-miR-30a-5p
hsa-miR-548as-3p
hsa-miR-421
hsa-miR-4262
hsa-miR-3674
hsa-miR-1297
hsa-miR-3133
hsa-miR-548d-3p
hsa-let-7c-3p
hsa-miR-548z
hsa-miR-548h-3p
hsa-miR-548bb-3p
hsa-miR-548ac
hsa-miR-411-5p
hsa-miR-6728-3p
hsa-miR-4531

### Sheet: common_miRNA_against_both_rever
hsa-miR-6507-5p
hsa-miR-3185
hsa-miR-6776-3p
hsa-miR-3529-3p
hsa-miR-4775
hsa-miR-561-3p
hsa-miR-4282
hsa-miR-8084
hsa-miR-892c-3p
hsa-miR-4676-3p
hsa-miR-452-5p
hsa-miR-5687
hsa-miR-5010-3p
hsa-miR-548ad-3p
hsa-miR-8068
hsa-miR-33a-3p
hsa-miR-548t-3p
hsa-miR-548ap-3p
hsa-miR-548aa
hsa-miR-497-3p
hsa-miR-592
hsa-miR-5583-5p
hsa-miR-3129-3p
hsa-miR-2053
hsa-let-7c-3p
hsa-miR-591
hsa-miR-140-3p
hsa-miR-466
hsa-miR-433-5p
hsa-miR-548at-5p
hsa-miR-382-5p
hsa-miR-144-3p
hsa-miR-186-5p
hsa-miR-5003-5p
hsa-miR-101-3p
hsa-miR-570-3p
hsa-miR-429
hsa-miR-200c-3p
hsa-miR-200b-3p
hsa-miR-548ay-3p
hsa-miR-548at-3p
hsa-miR-4801
hsa-miR-3168
hsa-miR-5584-3p
hsa-miR-606
hsa-miR-10397-5p
hsa-miR-196a-1-3p
hsa-miR-3611
hsa-miR-599
hsa-miR-653-5p
hsa-miR-6833-5p
hsa-miR-7156-5p
hsa-miR-1208
hsa-miR-10522-5p
hsa-miR-888-5p
hsa-miR-4731-3p
hsa-miR-3609
hsa-miR-548ah-5p
hsa-miR-549a-3p
hsa-miR-4273
hsa-miR-8485
